# Worldwide analysis of reef surveys sorts coral taxa by associations with recent and past heat stress

**DOI:** 10.1101/2021.10.29.466412

**Authors:** Oliver Selmoni, Gaël Lecellier, Véronique Berteaux-Lecellier, Stéphane Joost

## Abstract

Coral reefs around the world are under threat from anomalous heat waves that are causing the widespread decline of hard corals. Different coral taxa are known to have different sensitivities to heat, although variation in susceptibilities have also been observed within the same species living in different environments. Characterizing such taxa-specific variations is key to enforcing efficient reef conservation strategies.

Here, we combine worldwide-reef-survey data with remote sensed environmental variables to evaluate how local differences in taxa-specific coral cover are associated with past trends of thermal anomalies, as well as of non-heat related conditions. While the association with non-heat related environmental variation was seldom significant, we found that heat stress trends matched local differences in coral cover. Coral taxa were sorted based on the different patterns of associations with heat stress.

For branching, tabular and corymbose Acroporidae, reefs exposed to recent heat stress (measured the year before the survey) had lower coral cover than locally expected; and among these reefs, those previously exposed to frequent past heat stress (measured since 1985) displayed relatively higher coral cover, compared to those less frequently exposed. For massive and encrusting Poritidae, and for meandroid Favidae and Mussidae, we observed a negative association of coral cover with recent heat stress; however, unlike with Acroporidae, these associations were weaker and did not vary with past heat exposure. For Pocilloporidae, we found a positive association between coral cover and recent heat stress for reefs frequently exposed to past heat, while we found a negative association at reefs less frequently exposed to past heat. A similar pattern was observed for the branching Poritidae, although the associations were weaker and not statistically significant.

Overall, these results show taxa-specific heat association patterns that might correspond to taxa-specific responses to past heat exposure, such as shifts in the assembly of coral communities, evolutionary adaptation or physiological acclimation.
