## Supplementary Table 1 for "Worldwide analysis of reef surveys sorts coral taxa by associations with recent and past heat stress"

### Sheet: Supplementary Table 1A
Supplementary Table 1A. Coefficients of univariate association models. Each row displays the coefficients describing the univariate association models between coral cover rates and environmental variables. MID = model id (referring to Table 1 from the Material and Methods section); CC= coral cover variable used in the model, EnvVar = environmental variable used in the model; dAIC = difference bet…
MID	CCvar	EnvVar	dAIC	Intercept_mean	Intercept_sd	B_mean	B_sd	pval(B)	B_resp_mean	B_resp_sd	RF_studyarea_sd	RF_regional_sd	RF_local_sd	RF_studyarea_CV	RF_regional_CV	RF_local_CV	N	N_study_area
M1	all	DHW_me	-18.0002	-1.56306	0.297144	-0.32315	0.0737236	1.16914e-05	-0.117662	0.0268435	0.926434	0.535619	0.405641	-0.592706	-0.342674	-0.259518	810	12
M2	all	DHW_sd	-39.362	-1.56106	0.284247	-0.276788	0.0421678	5.2397e-11	-0.0402498	0.00613197	0.916281	0.494784	0.412713	-0.586962	-0.316954	-0.264381	810	12
M3	all	DHW_mx	-49.5035	-1.68954	0.276289	-0.227313	0.0307845	1.53596e-13	-0.00422779	0.000572563	0.907203	0.471336	0.414631	-0.536953	-0.278973	-0.245411	810	12
M4	all	CHL_me	-0.247307	-2.36964	0.297081	0.0873516	0.0574381	0.128311	0.108272	0.0711962	0.855732	0.377715	0.375475	-0.361123	-0.159397	-0.158452	489	11
M5	all	CHL_sd	1.99399	-2.18878	0.278327	-0.00414001	0.0534308	0.938239	-0.0082969	0.107047	0.841912	0.393437	0.376389	-0.38465	-0.179752	-0.171963	489	11
M6	all	CHL_mx	1.01014	-2.13583	0.276422	-0.0423178	0.0427951	0.322738	-0.00934674	0.00945231	0.841605	0.403073	0.375908	-0.394042	-0.18872	-0.176001	489	11
M7	all	SCV_me	1.66615	-1.98921	0.296929	0.0274237	0.0470925	0.560339	0.0285784	0.0490703	0.958755	0.424967	0.395114	-0.481979	-0.213636	-0.198629	702	12
M8	all	SCV_sd	1.99554	-1.94626	0.297186	-0.00310012	0.0464073	0.946739	-0.00662243	0.0991232	0.955043	0.428218	0.394284	-0.490707	-0.220021	-0.202585	702	12
M9	all	SCV_mx	1.89575	-1.92507	0.299197	-0.0150422	0.0466703	0.74722	-0.00656276	0.0203632	0.953669	0.429412	0.393777	-0.495395	-0.223063	-0.204552	702	12
M10	all	SPM_me	-8.03259	-2.3767	0.342204	0.160848	0.0491694	0.00107049	0.0222441	0.00679975	1.02744	0.30387	0.466189	-0.432299	-0.127854	-0.19615	460	10
M11	all	SPM_sd	-9.74224	-2.33897	0.339767	0.164777	0.0465984	0.000406075	0.045155	0.0127697	1.02618	0.303497	0.467604	-0.438733	-0.129757	-0.199919	460	10
M12	all	SPM_mx	-5.95973	-2.3469	0.34089	0.13763	0.0475471	0.00379635	0.00506669	0.00175039	1.02398	0.311816	0.470411	-0.436312	-0.132863	-0.200439	460	10
M13	all	SSS_me	-3.82848	11.7332	5.38082	-0.344419	0.135331	0.0109275	-0.033536	0.0131772	0.767755	0.440498	0.395794	0.0654342	0.0375427	0.0337327	713	12
M14	all	SSS_sd	1.11755	-2.11373	0.341018	0.0830989	0.0882429	0.346343	0.0478937	0.0508593	0.952832	0.426221	0.394684	-0.450783	-0.201644	-0.186724	713	12
M15	all	SSS_mx	-4.83612	17.4865	6.7827	-0.410494	0.143148	0.00413581	-0.0454609	0.0158537	0.721268	0.433248	0.394444	0.0412472	0.0247762	0.0225571	713	12
M16	all	SST_me	-1.11012	3.51548	3.22347	-0.264512	0.154237	0.0863503	-0.0294782	0.0171888	0.926463	0.424899	0.393673	0.263538	0.120865	0.111983	810	12
M17	all	SST_sd	1.79921	-1.83329	0.447671	-0.0679563	0.151841	0.654478	-0.0111434	0.0248991	0.908784	0.420202	0.394668	-0.495711	-0.229206	-0.215278	810	12
M18	all	SST_mx	-35.7216	12.9192	2.41458	-0.351739	0.0565902	5.11491e-10	-0.0719512	0.011576	0.900931	0.43008	0.409965	0.0697355	0.0332899	0.0317329	810	12
M19	all	DHW1_me	-71.1358	-1.9095	0.29489	-0.151598	0.0170805	6.96417e-19	-0.012112	0.00136466	0.986046	0.45909	0.413473	-0.516389	-0.240424	-0.216534	810	12
M20	all	DHW1_sd	-71.8038	-1.91022	0.294177	-0.151637	0.0169818	4.2828e-19	-0.00869754	0.000974034	0.98368	0.457726	0.415202	-0.514956	-0.23962	-0.217358	810	12
M21	all	DHW1_mx	-73.7921	-1.91029	0.29389	-0.154168	0.017063	1.63653e-19	-0.00362425	0.000401126	0.98268	0.457695	0.415036	-0.514414	-0.239595	-0.217264	810	12
M22	all	DHW10_me	-30.794	-1.74141	0.272761	-0.300649	0.0523334	9.19866e-09	-0.0405208	0.00705341	0.886479	0.5246	0.406205	-0.509059	-0.30125	-0.233262	810	12
M23	all	DHW10_sd	-55.5934	-1.71081	0.27631	-0.262778	0.0335242	4.56153e-15	-0.0222583	0.00283963	0.906842	0.496024	0.414641	-0.530067	-0.289935	-0.242366	810	12
M24	all	DHW10_mx	-65.0497	-1.7464	0.274684	-0.245159	0.0287662	1.56224e-17	-0.00422003	0.000495167	0.905025	0.488126	0.417687	-0.518223	-0.279504	-0.23917	810	12
M25	all	DHW20_me	-20.3571	-1.66888	0.282374	-0.28528	0.0608911	2.79828e-06	-0.0737216	0.0157353	0.903645	0.520738	0.404979	-0.541468	-0.312028	-0.242665	810	12
M26	all	DHW20_sd	-43.9463	-1.62769	0.279663	-0.259516	0.0373837	3.86731e-12	-0.0314859	0.00453563	0.909678	0.493561	0.413242	-0.558876	-0.303228	-0.253882	810	12
M27	all	DHW20_mx	-51.7185	-1.70579	0.275254	-0.229545	0.0303617	4.02002e-14	-0.00417904	0.000552761	0.90427	0.477935	0.415416	-0.530119	-0.280185	-0.243534	810	12
M1	POR.BRA	DHW_me	1.92822	-4.94933	0.374321	0.03026	0.112558	0.788054	0.00186148	0.00692463	0.890577	0.272556	0.244864	-0.179939	-0.0550693	-0.0494741	548	7
M2	POR.BRA	DHW_sd	0.623825	-4.74709	0.368963	-0.124231	0.106813	0.244802	-0.00260987	0.00224396	0.867734	0.273343	0.244491	-0.182793	-0.0575811	-0.0515034	548	7
M3	POR.BRA	DHW_mx	-1.425	-4.75563	0.34842	-0.141455	0.0773247	0.0673461	-0.000361507	0.000197615	0.860718	0.260272	0.246117	-0.180989	-0.0547292	-0.0517527	548	7
M4	POR.BRA	CHL_me	1.82222	-5.4235	0.439424	0.0398597	0.0942263	0.67228	0.00517059	0.0122246	0.86804	0.265068	0.301842	-0.160052	-0.048874	-0.0556545	301	6
M5	POR.BRA	CHL_sd	0.953693	-5.50403	0.420036	0.116286	0.111837	0.298441	0.0295425	0.028409	0.868138	0.2584	0.302261	-0.157728	-0.0469474	-0.0549163	301	6
M6	POR.BRA	CHL_mx	1.44534	-5.42987	0.403226	0.0571961	0.0752586	0.447259	0.00170647	0.00224536	0.859278	0.259146	0.303071	-0.15825	-0.047726	-0.0558156	301	6
M7	POR.BRA	SCV_me	1.04721	-5.08831	0.390303	0.0870516	0.0878355	0.321649	0.0135234	0.0136453	0.923749	0.248589	0.261054	-0.181544	-0.048855	-0.0513048	457	7
M8	POR.BRA	SCV_sd	1.48066	-5.0296	0.375129	0.0405576	0.0558645	0.46784	0.0142827	0.0196735	0.908339	0.260214	0.261333	-0.180599	-0.0517364	-0.0519589	457	7
M9	POR.BRA	SCV_mx	0.790634	-5.09063	0.383414	0.0700943	0.0629853	0.265765	0.00530076	0.00476315	0.914231	0.256323	0.260533	-0.179591	-0.050352	-0.0511789	457	7
M10	POR.BRA	SPM_me	1.53558	-5.09909	0.467562	0.0699315	0.101468	0.4907	0.000893887	0.00129698	0.968323	0.279081	0.308642	-0.189901	-0.0547316	-0.0605289	270	5
M11	POR.BRA	SPM_sd	1.77223	-5.07328	0.465883	0.0445126	0.0928768	0.63175	0.00108087	0.00225516	0.97088	0.285393	0.309799	-0.191371	-0.0562542	-0.0610649	270	5
M12	POR.BRA	SPM_mx	1.69645	-5.0073	0.455793	-0.0461629	0.0841979	0.583509	-0.000148233	0.000270381	0.943533	0.301369	0.303259	-0.188432	-0.0601859	-0.0605633	270	5
M13	POR.BRA	SSS_me	1.40028	4.06801	11.3061	-0.231852	0.290594	0.424955	-0.00573927	0.00719352	0.849014	0.275498	0.261302	0.208705	0.0677231	0.0642334	465	7
M14	POR.BRA	SSS_sd	0.0573879	-4.31985	0.550364	-0.253832	0.179919	0.158301	-0.0172715	0.0122425	0.808465	0.27256	0.25343	-0.187151	-0.0630949	-0.0586665	465	7
M15	POR.BRA	SSS_mx	-1.9547	15.5004	9.697	-0.438572	0.20798	0.0349687	-0.0149057	0.00706867	0.735984	0.273143	0.257707	0.0474816	0.0176217	0.0166258	465	7
M16	POR.BRA	SST_me	1.95998	-4.53831	3.41452	-0.0326082	0.163132	0.841568	-0.000141872	0.00155216	0.896367	0.275406	0.244987	-0.197511	-0.0606848	-0.053982	548	7
M17	POR.BRA	SST_sd	1.97193	-4.97613	0.516685	0.0332898	0.199179	0.867264	0.000771787	0.00461756	0.897819	0.275388	0.244626	-0.180425	-0.0553416	-0.0491598	548	7
M18	POR.BRA	SST_mx	-0.921249	2.49172	4.84509	-0.195715	0.115616	0.0904931	-0.00382938	0.0025226	0.871223	0.276099	0.252848	0.349648	0.110807	0.101475	548	7
M19	POR.BRA	DHW1_me	1.57521	-4.90304	0.348557	-0.0251388	0.0387187	0.516165	-0.000295474	0.000455087	0.888827	0.273017	0.246741	-0.181281	-0.0556831	-0.0503241	548	7
M20	POR.BRA	DHW1_sd	1.29969	-4.9004	0.348442	-0.0323095	0.0387863	0.404838	-0.000271235	0.000325606	0.888497	0.273113	0.247967	-0.181311	-0.0557328	-0.0506012	548	7
M21	POR.BRA	DHW1_mx	1.30849	-4.90105	0.348514	-0.0315112	0.0380741	0.407882	-0.000108799	0.000131467	0.888745	0.273504	0.24815	-0.181338	-0.0558052	-0.0506321	548	7
M22	POR.BRA	DHW10_me	1.99929	-4.91442	0.353309	0.00252213	0.094734	0.97876	6.38641e-05	0.00240086	0.89008	0.275164	0.244562	-0.181116	-0.0559912	-0.0497641	548	7
M23	POR.BRA	DHW10_sd	1.39539	-4.8661	0.353263	-0.0596691	0.0771525	0.439291	-0.000792504	0.00102469	0.888381	0.274682	0.245185	-0.182565	-0.0564481	-0.0503864	548	7
M24	POR.BRA	DHW10_mx	-0.158704	-4.84198	0.351306	-0.0988536	0.0678242	0.144979	-0.00024728	0.000169661	0.888138	0.271289	0.249902	-0.183425	-0.0560285	-0.0516115	548	7
M25	POR.BRA	DHW20_me	1.94292	-4.93572	0.362256	0.0244811	0.102185	0.810659	0.00110939	0.00463009	0.892199	0.273849	0.245086	-0.180764	-0.0554832	-0.0496557	548	7
M26	POR.BRA	DHW20_sd	1.18615	-4.81956	0.35767	-0.0805198	0.0899083	0.370478	-0.00148162	0.00165432	0.872366	0.273427	0.243881	-0.181005	-0.0567329	-0.0506024	548	7
M27	POR.BRA	DHW20_mx	-1.62994	-4.77255	0.345006	-0.138635	0.073588	0.0595743	-0.000349217	0.000185367	0.858386	0.261739	0.247302	-0.179859	-0.0548427	-0.0518176	548	7
M1	POR.ENC	DHW_me	-2.75636	-5.48585	0.380104	-0.27191	0.134211	0.0427653	-0.0108548	0.00535778	0.898065	0.266401	0.000104979	-0.163706	-0.0485615	-1.91363e-05	548	7
M2	POR.ENC	DHW_sd	-10.2242	-5.32909	0.373633	-0.379579	0.113184	0.000797564	-0.00572448	0.00170695	0.889342	0.269468	0.000126727	-0.166884	-0.0505656	-2.37803e-05	548	7
M3	POR.ENC	DHW_mx	-18.7761	-5.47093	0.344087	-0.33249	0.0749975	9.27831e-06	-0.000649137	0.000146422	0.859865	0.236279	0.000110519	-0.15717	-0.0431881	-2.02012e-05	548	7
M4	POR.ENC	CHL_me	1.68446	-5.51316	0.500028	-0.0570852	0.100527	0.570131	-0.00473176	0.00833271	1.03132	0.374757	7.9406e-05	-0.187066	-0.0679751	-1.4403e-05	301	6
M5	POR.ENC	CHL_sd	1.98498	-5.61772	0.476001	-0.0141519	0.115587	0.902555	-0.00197271	0.0161131	1.02368	0.386867	7.41304e-05	-0.182224	-0.0688655	-1.31958e-05	301	6
M6	POR.ENC	CHL_mx	1.95713	-5.6128	0.465117	-0.0157814	0.0765527	0.836674	-0.000250505	0.00121517	1.02757	0.38993	7.58976e-05	-0.183076	-0.0694717	-1.35223e-05	301	6
M7	POR.ENC	SCV_me	1.95734	-5.81282	0.317689	0.0157978	0.0762434	0.835852	0.00135068	0.00651864	0.738556	0.173167	5.46404e-05	-0.127056	-0.0297905	-9.39999e-06	457	7
M8	POR.ENC	SCV_sd	1.42345	-5.72614	0.313379	-0.0392822	0.0523113	0.452694	-0.00680123	0.00905706	0.748814	0.171344	4.9658e-05	-0.130771	-0.0299232	-8.67216e-06	457	7
M9	POR.ENC	SCV_mx	1.1974	-5.69742	0.320271	-0.0515187	0.0580604	0.374901	-0.00186568	0.00210259	0.752714	0.171389	4.67897e-05	-0.132115	-0.0300819	-8.21244e-06	457	7
M10	POR.ENC	SPM_me	0.950765	-5.13832	0.616689	-0.0920757	0.0887826	0.299693	-0.00064053	0.000617623	1.34127	0.202299	5.22844e-05	-0.261033	-0.0393707	-1.01754e-05	270	5
M11	POR.ENC	SPM_sd	1.02889	-5.15951	0.609777	-0.0814561	0.0814626	0.317349	-0.00105278	0.00105287	1.32959	0.198796	5.52254e-05	-0.257697	-0.0385301	-1.07036e-05	270	5
M12	POR.ENC	SPM_mx	0.63191	-5.14416	0.609905	-0.0847756	0.0717414	0.237331	-0.000154033	0.000130347	1.32912	0.198432	5.79736e-05	-0.258374	-0.0385742	-1.12698e-05	270	5
M13	POR.ENC	SSS_me	1.99999	-5.70306	11.563	0.000859097	0.297557	0.997696	9.96362e-06	0.00342813	0.800086	0.184111	6.91478e-05	-0.140291	-0.0322829	-1.21247e-05	465	7
M14	POR.ENC	SSS_sd	1.13588	-6.04234	0.535858	0.150401	0.160444	0.34855	0.00915136	0.00976216	0.904306	0.17622	5.86404e-05	-0.149662	-0.0291642	-9.70493e-06	465	7
M15	POR.ENC	SSS_mx	0.204618	-17.466	8.86683	0.253282	0.190161	0.182881	0.00271278	0.00203667	0.770153	0.190382	6.00034e-05	-0.0440945	-0.0109001	-3.43545e-06	465	7
M16	POR.ENC	SST_me	-1.5525	-10.9588	2.71555	0.241687	0.125519	0.0541664	0.00144023	0.000747991	0.852201	0.150849	5.94897e-05	-0.0777639	-0.0137651	-5.42847e-06	548	7
M17	POR.ENC	SST_sd	-1.68148	-5.15526	0.467122	-0.329409	0.169024	0.0513081	-0.00476231	0.0024436	0.885945	0.14604	7.18434e-05	-0.171853	-0.0283284	-1.39359e-05	548	7
M18	POR.ENC	SST_mx	1.99889	-5.62385	4.67675	-0.00361924	0.109067	0.973528	-6.04768e-05	0.00182475	0.84151	0.190035	6.34346e-05	-0.149632	-0.0337909	-1.12796e-05	548	7
M19	POR.ENC	DHW1_me	-30.3418	-5.75603	0.357625	-0.219449	0.0397062	3.26082e-08	-0.00193267	0.000349691	0.919045	0.19692	0.000104708	-0.159666	-0.034211	-1.8191e-05	548	7
M20	POR.ENC	DHW1_sd	-31.9319	-5.75443	0.359779	-0.226825	0.0400127	1.43778e-08	-0.00146023	0.000257589	0.924862	0.198815	0.000121238	-0.160722	-0.0345499	-2.10687e-05	548	7
M21	POR.ENC	DHW1_mx	-33.0203	-5.75902	0.360795	-0.226771	0.0394091	8.70143e-09	-0.000583936	0.000101479	0.927431	0.204033	0.000165389	-0.16104	-0.0354284	-2.87182e-05	548	7
M22	POR.ENC	DHW10_me	-10.4171	-5.62474	0.357446	-0.343651	0.10383	0.000933798	-0.00572988	0.00173121	0.906371	0.259214	0.000117238	-0.16114	-0.0460847	-2.08433e-05	548	7
M23	POR.ENC	DHW10_sd	-18.8308	-5.56271	0.357699	-0.346997	0.0792431	1.19287e-05	-0.00340376	0.000777317	0.907305	0.241112	0.000125343	-0.163105	-0.0433442	-2.25327e-05	548	7
M24	POR.ENC	DHW10_mx	-27.122	-5.57915	0.353623	-0.355086	0.067672	1.54465e-07	-0.000676342	0.000128897	0.901499	0.214229	9.20432e-05	-0.161584	-0.0383981	-1.64977e-05	548	7
M25	POR.ENC	DHW20_me	-5.56245	-5.54477	0.364117	-0.296198	0.115456	0.0103041	-0.00888015	0.00346141	0.90118	0.260677	9.51176e-05	-0.162528	-0.0470132	-1.71545e-05	548	7
M26	POR.ENC	DHW20_sd	-14.3329	-5.42076	0.35933	-0.361022	0.0935021	0.000112873	-0.00475261	0.00123089	0.886469	0.255204	0.000102085	-0.163532	-0.047079	-1.88323e-05	548	7
M27	POR.ENC	DHW20_mx	-19.9973	-5.50882	0.343351	-0.327984	0.072304	5.72829e-06	-0.000638495	0.000140758	0.862972	0.239129	0.000116905	-0.156653	-0.0434085	-2.12215e-05	548	7
M1	POR.MASS	DHW_me	-7.07352	-3.35841	0.240211	-0.332939	0.112005	0.00295351	-0.0380973	0.0128164	0.535753	0.401975	0.381461	-0.159526	-0.119692	-0.113584	631	8
M2	POR.MASS	DHW_sd	-17.1314	-3.42014	0.244825	-0.2446	0.0546574	7.63568e-06	-0.0134638	0.00300858	0.623336	0.389424	0.393469	-0.182255	-0.113862	-0.115045	631	8
M3	POR.MASS	DHW_mx	-16.183	-3.52504	0.252407	-0.184804	0.0424823	1.36046e-05	-0.0013553	0.000311552	0.662989	0.385476	0.393203	-0.18808	-0.109354	-0.111546	631	8
M4	POR.MASS	CHL_me	-3.89564	-3.29883	0.32591	-0.218213	0.0899918	0.0153166	-0.0427193	0.0176177	0.62906	0.372211	0.3896	-0.190691	-0.112831	-0.118102	354	7
M5	POR.MASS	CHL_sd	1.81467	-3.68038	0.304306	-0.0400992	0.0935899	0.668318	-0.0124452	0.0290466	0.64171	0.377755	0.401781	-0.17436	-0.10264	-0.109168	354	7
M6	POR.MASS	CHL_mx	1.97087	-3.71765	0.295015	-0.0102246	0.0601665	0.865058	-0.000377297	0.00221995	0.645808	0.381136	0.402835	-0.173714	-0.102521	-0.108357	354	7
M7	POR.MASS	SCV_me	-1.74676	-3.89547	0.280367	0.167776	0.0858611	0.0506971	0.0511641	0.0261845	0.65908	0.372685	0.372868	-0.169192	-0.0956716	-0.0957185	534	8
M8	POR.MASS	SCV_sd	-0.162692	-3.79481	0.26436	0.0792546	0.0535764	0.139065	0.0527238	0.0356413	0.644267	0.379064	0.373986	-0.169776	-0.0998901	-0.0985519	534	8
M9	POR.MASS	SCV_mx	0.968017	-3.77515	0.272258	0.0616001	0.0603672	0.307528	0.00767759	0.00752354	0.645426	0.379972	0.375293	-0.170967	-0.100651	-0.0994114	534	8
M10	POR.MASS	SPM_me	1.84471	-3.69055	0.31675	-0.0259535	0.0658072	0.693295	-0.000270015	0.000684648	0.687585	0.378101	0.398818	-0.186309	-0.102451	-0.108065	355	6
M11	POR.MASS	SPM_sd	1.48171	-3.74424	0.309868	0.0435541	0.0606355	0.472575	0.00103035	0.00143445	0.672564	0.388532	0.399896	-0.179626	-0.103768	-0.106803	355	6
M12	POR.MASS	SPM_mx	1.64286	-3.74591	0.312748	0.0369844	0.062013	0.55091	0.000119329	0.000200083	0.675805	0.382491	0.402167	-0.180412	-0.102109	-0.107362	355	6
M13	POR.MASS	SSS_me	1.99494	-4.36065	9.63101	0.0175862	0.246533	0.943132	0.000534008	0.00748593	0.647777	0.393437	0.373491	-0.148551	-0.0902245	-0.0856504	542	8
M14	POR.MASS	SSS_sd	1.99778	-3.65611	0.452626	-0.00789501	0.167373	0.962377	-0.00110448	0.0234121	0.649113	0.39288	0.373583	-0.177542	-0.107459	-0.102181	542	8
M15	POR.MASS	SSS_mx	1.70667	-8.70456	9.25338	0.10776	0.198102	0.586468	0.00370069	0.00680322	0.636197	0.396866	0.372642	-0.0730879	-0.0455929	-0.04281	542	8
M16	POR.MASS	SST_me	1.30345	-6.68303	3.61849	0.139797	0.170281	0.41166	0.00317726	0.00387023	0.696119	0.351851	0.375009	-0.104162	-0.0526485	-0.0561136	631	8
M17	POR.MASS	SST_sd	1.23523	-3.39897	0.427468	-0.169344	0.189663	0.371929	-0.00895435	0.0100289	0.614713	0.36003	0.37596	-0.180853	-0.105923	-0.11061	631	8
M18	POR.MASS	SST_mx	-4.48535	3.84103	2.95482	-0.178022	0.0693651	0.0102745	-0.0114854	0.00447516	0.599003	0.40067	0.39024	0.155949	0.104313	0.101598	631	8
M19	POR.MASS	DHW1_me	-6.85558	-3.68732	0.251579	-0.0781666	0.0260388	0.00268272	-0.0024584	0.000818929	0.673203	0.379548	0.383518	-0.182572	-0.102933	-0.10401	631	8
M20	POR.MASS	DHW1_sd	-4.52642	-3.68859	0.251786	-0.0669373	0.0260324	0.0101316	-0.0015464	0.00060141	0.673906	0.376963	0.382065	-0.1827	-0.102197	-0.10358	631	8
M21	POR.MASS	DHW1_mx	-3.2897	-3.68998	0.251468	-0.062156	0.0269325	0.0210079	-0.000597437	0.000258872	0.672911	0.376551	0.380681	-0.182362	-0.102047	-0.103166	631	8
M22	POR.MASS	DHW10_me	-6.29731	-3.59122	0.235938	-0.242826	0.0853382	0.00443482	-0.0129035	0.00453477	0.613145	0.386911	0.380069	-0.170735	-0.107738	-0.105833	631	8
M23	POR.MASS	DHW10_sd	-7.78528	-3.60795	0.245007	-0.149481	0.0472661	0.00156395	-0.00516852	0.00163425	0.645379	0.388015	0.38376	-0.178877	-0.107544	-0.106365	631	8
M24	POR.MASS	DHW10_mx	-5.93804	-3.63241	0.248616	-0.117582	0.0413639	0.00447423	-0.000848254	0.000298406	0.658696	0.38356	0.382459	-0.181338	-0.105594	-0.105291	631	8
M25	POR.MASS	DHW20_me	-4.55644	-3.51748	0.236792	-0.24444	0.0968477	0.0116042	-0.0217801	0.0086294	0.586429	0.38772	0.379935	-0.166718	-0.110226	-0.108013	631	8
M26	POR.MASS	DHW20_sd	-13.5526	-3.50454	0.245315	-0.202897	0.0505318	5.93881e-05	-0.00926056	0.00230635	0.635777	0.387141	0.390263	-0.181415	-0.110468	-0.111359	631	8
M27	POR.MASS	DHW20_mx	-16.4861	-3.54052	0.253795	-0.185528	0.0423396	1.1765e-05	-0.00130915	0.000298766	0.669306	0.385136	0.39299	-0.189042	-0.10878	-0.110998	631	8
M1	ACR.BRA	DHW_me	-11.7963	-3.86648	0.212838	-0.472319	0.145981	0.0012144	-0.0178885	0.00552908	0.173202	0.427548	0.43468	-0.0447957	-0.110578	-0.112423	548	7
M2	ACR.BRA	DHW_sd	-21.3936	-3.76181	0.196366	-0.489606	0.136916	0.00034895	-0.00805521	0.0022523	0.0543642	0.417091	0.443527	-0.0144516	-0.110875	-0.117903	548	7
M3	ACR.BRA	DHW_mx	-26.0399	-3.99171	0.129221	-0.410801	0.0792717	2.19291e-07	-0.000877987	0.000169424	6.3059e-05	0.405072	0.440296	-1.57975e-05	-0.101478	-0.110303	548	7
M4	ACR.BRA	CHL_me	-4.06942	-5.13241	0.30014	0.286518	0.114812	0.0125766	0.0365694	0.0146539	0.00010362	0.45004	0.444603	-2.01894e-05	-0.0876858	-0.0866264	301	6
M5	ACR.BRA	CHL_sd	0.62134	-4.65253	0.201895	0.14322	0.119894	0.232258	0.0359966	0.0301335	5.73386e-05	0.46538	0.450147	-1.23242e-05	-0.100027	-0.0967531	301	6
M6	ACR.BRA	CHL_mx	1.90608	-4.49792	0.164475	0.0242076	0.0784631	0.757686	0.000638344	0.00206904	4.91429e-05	0.474433	0.453028	-1.09257e-05	-0.105478	-0.100719	301	6
M7	ACR.BRA	SCV_me	1.35538	-4.33675	0.191363	-0.0896623	0.111636	0.42188	-0.00958423	0.0119331	5.13838e-05	0.454074	0.432914	-1.18485e-05	-0.104704	-0.0998245	457	7
M8	ACR.BRA	SCV_sd	1.74616	-4.40464	0.162461	-0.0355342	0.0706766	0.615124	-0.00888276	0.0176664	4.42751e-05	0.45763	0.433302	-1.00519e-05	-0.103897	-0.098374	457	7
M9	ACR.BRA	SCV_mx	1.99963	-4.47362	0.178906	0.00149127	0.0778478	0.984716	8.52443e-05	0.00445008	5.4386e-05	0.462099	0.433043	-1.2157e-05	-0.103294	-0.0967993	457	7
M10	ACR.BRA	SPM_me	0.085948	-4.67591	0.180312	0.167158	0.118091	0.15692	0.00217672	0.00153777	4.42433e-05	0.475558	0.463875	-9.46197e-06	-0.101704	-0.0992054	270	5
M11	ACR.BRA	SPM_sd	1.82903	-4.53556	0.159127	0.0433392	0.104294	0.67774	0.00100468	0.00241772	4.67021e-05	0.500909	0.476731	-1.02969e-05	-0.11044	-0.10511	270	5
M12	ACR.BRA	SPM_mx	1.86522	-4.53543	0.166316	0.034668	0.094013	0.712309	0.000115137	0.000312231	5.2381e-05	0.503472	0.477872	-1.15493e-05	-0.111009	-0.105364	270	5
M13	ACR.BRA	SSS_me	-0.0257523	1.25748	4.01525	-0.145451	0.101835	0.153205	-0.00270397	0.00189307	4.47774e-05	0.447496	0.43513	3.56089e-05	0.355867	0.346033	465	7
M14	ACR.BRA	SSS_sd	1.02246	-4.25591	0.244256	-0.105655	0.106825	0.322641	-0.00708432	0.00716278	6.01533e-05	0.453175	0.430591	-1.41341e-05	-0.106481	-0.101175	465	7
M15	ACR.BRA	SSS_mx	-1.9263	4.96502	4.71582	-0.200374	0.100166	0.045455	-0.00442855	0.0022125	4.11627e-05	0.437833	0.431111	8.29054e-06	0.0881834	0.0868296	465	7
M16	ACR.BRA	SST_me	-1.73928	12.9214	4.59183	-0.809351	0.213405	0.000149107	-0.0434688	0.0114616	0.877514	0.309777	0.410251	0.0679117	0.023974	0.0317497	548	7
M17	ACR.BRA	SST_sd	1.92102	-4.46933	0.186221	-0.0219918	0.0782542	0.778687	-0.000430137	0.00153058	6.01884e-05	0.455418	0.420986	-1.3467e-05	-0.101898	-0.0941943	548	7
M18	ACR.BRA	SST_mx	-21.6371	25.6094	5.34231	-0.701036	0.124494	1.79081e-08	-0.0382201	0.00678703	0.441563	0.303725	0.422351	0.0172422	0.0118599	0.016492	548	7
M19	ACR.BRA	DHW1_me	-26.7986	-4.40479	0.0892031	-0.222187	0.0423269	1.52681e-07	-0.00176343	0.000335936	4.71151e-05	0.439656	0.445048	-1.06963e-05	-0.0998133	-0.101037	548	7
M20	ACR.BRA	DHW1_sd	-28.9369	-4.39804	0.0894032	-0.229898	0.0422172	5.16303e-08	-0.00132673	0.000243633	4.71143e-05	0.441047	0.447159	-1.07126e-05	-0.100283	-0.101672	548	7
M21	ACR.BRA	DHW1_mx	-29.4127	-4.39827	0.0893689	-0.22741	0.0415198	4.32246e-08	-0.000530153	9.6794e-05	4.77295e-05	0.440868	0.44754	-1.08519e-05	-0.100237	-0.101754	548	7
M22	ACR.BRA	DHW10_me	-14.8625	-4.23275	0.109374	-0.403636	0.100671	6.08575e-05	-0.00617316	0.00153965	0.00022673	0.430667	0.434531	-5.35656e-05	-0.101746	-0.102659	548	7
M23	ACR.BRA	DHW10_sd	-22.7859	-4.15681	0.110902	-0.391919	0.0799529	9.49294e-07	-0.00369163	0.000753107	9.33315e-05	0.423401	0.447976	-2.24527e-05	-0.101857	-0.107769	548	7
M24	ACR.BRA	DHW10_mx	-28.9893	-4.18169	0.104305	-0.388604	0.0706248	3.74726e-08	-0.000743107	0.000135052	7.03429e-05	0.432755	0.458578	-1.68216e-05	-0.103488	-0.109663	548	7
M25	ACR.BRA	DHW20_me	-13.2747	-4.05918	0.162131	-0.430598	0.139307	0.00199477	-0.0116575	0.0037714	0.10433	0.430177	0.431973	-0.0257022	-0.105976	-0.106419	548	7
M26	ACR.BRA	DHW20_sd	-23.6241	-3.91719	0.145167	-0.455389	0.0924307	8.35828e-07	-0.00601249	0.00122036	8.69929e-05	0.417297	0.442937	-2.2208e-05	-0.10653	-0.113075	548	7
M27	ACR.BRA	DHW20_mx	-27.6122	-4.03778	0.121099	-0.408079	0.0765275	9.68981e-08	-0.000842814	0.000158054	4.85765e-05	0.408994	0.438351	-1.20305e-05	-0.101292	-0.108562	548	7
M1	ACR.TCD	DHW_me	-8.71113	-3.76175	0.265775	-0.335913	0.104408	0.00129392	-0.0144358	0.00448692	0.549072	0.506441	0.388595	-0.145962	-0.134629	-0.103302	548	7
M2	ACR.TCD	DHW_sd	-14.9635	-3.75278	0.256967	-0.316943	0.0778835	4.71252e-05	-0.00593764	0.0014591	0.557123	0.477276	0.393901	-0.148456	-0.127179	-0.104963	548	7
M3	ACR.TCD	DHW_mx	-12.4443	-3.95551	0.225167	-0.194783	0.0513436	0.000148407	-0.000518982	0.000136801	0.50629	0.466253	0.393329	-0.127996	-0.117874	-0.0994384	548	7
M4	ACR.TCD	CHL_me	1.02463	-4.15525	0.35271	0.11686	0.115793	0.312875	0.0294914	0.0292222	0.322118	0.468493	0.429508	-0.0775207	-0.112747	-0.103365	301	6
M5	ACR.TCD	CHL_sd	-1.81267	-3.32734	0.195209	-0.271633	0.124356	0.0289388	-0.0838759	0.0383991	0.00010902	0.589812	0.433351	-3.27651e-05	-0.177262	-0.13024	301	6
M6	ACR.TCD	CHL_mx	-5.75137	-3.36809	0.156002	-0.231571	0.0804428	0.00399307	-0.00643928	0.00223686	9.17028e-05	0.578498	0.450357	-2.72269e-05	-0.171758	-0.133713	301	6
M7	ACR.TCD	SCV_me	1.1943	-4.00934	0.255344	-0.0924205	0.103128	0.370163	-0.0198245	0.0221214	0.452068	0.475581	0.415297	-0.112754	-0.118618	-0.103582	457	7
M8	ACR.TCD	SCV_sd	1.88888	-4.10066	0.235694	-0.0217466	0.065266	0.738983	-0.0113073	0.0339331	0.442654	0.476667	0.414951	-0.107947	-0.116242	-0.101191	457	7
M9	ACR.TCD	SCV_mx	1.99687	-4.12909	0.248162	-0.00410162	0.0732121	0.955323	-0.00046534	0.00831099	0.438321	0.479564	0.413459	-0.106154	-0.116143	-0.100133	457	7
M10	ACR.TCD	SPM_me	-0.494372	-4.01165	0.25837	0.205367	0.133244	0.123246	0.00666586	0.00432487	0.213734	0.441359	0.466396	-0.0532783	-0.110019	-0.11626	270	5
M11	ACR.TCD	SPM_sd	-0.00330438	-3.98603	0.248921	0.146166	0.10254	0.154028	0.0092183	0.00646718	0.298819	0.451123	0.458808	-0.0749667	-0.113176	-0.115104	270	5
M12	ACR.TCD	SPM_mx	-2.37083	-4.04735	0.244196	0.182421	0.0852602	0.0323884	0.0017738	0.000829036	0.291105	0.450645	0.441505	-0.0719249	-0.111343	-0.109085	270	5
M13	ACR.TCD	SSS_me	0.485897	-16.2503	8.67402	0.311362	0.222934	0.162516	0.006961	0.00497962	0.254005	0.489861	0.410643	-0.0156308	-0.0301448	-0.0252699	465	7
M14	ACR.TCD	SSS_sd	1.95009	-4.03806	0.502697	-0.0422926	0.188787	0.82274	-0.00594106	0.0265192	0.42527	0.486446	0.41036	-0.105315	-0.120465	-0.101623	465	7
M15	ACR.TCD	SSS_mx	1.31493	-12.6246	9.35703	0.182093	0.200704	0.364265	0.00571169	0.00629331	0.334317	0.484492	0.413804	-0.0264814	-0.0383769	-0.0327777	465	7
M16	ACR.TCD	SST_me	-0.571271	1.72954	3.46734	-0.273962	0.161448	0.0897138	-0.00435809	0.00256829	0.357276	0.474439	0.381361	0.206573	0.274316	0.220499	548	7
M17	ACR.TCD	SST_sd	1.56045	-4.3714	0.365557	0.117067	0.169898	0.490797	0.00336177	0.00487877	0.406258	0.471441	0.38009	-0.0929354	-0.107847	-0.0869494	548	7
M18	ACR.TCD	SST_mx	-12.442	13.8126	4.75184	-0.41908	0.110757	0.000154469	-0.0135341	0.00357687	0.410884	0.466108	0.389834	0.029747	0.0337451	0.028223	548	7
M19	ACR.TCD	DHW1_me	-23.2261	-4.12161	0.213309	-0.129279	0.0257219	5.00696e-07	-0.00141892	0.000282313	0.488053	0.479603	0.396921	-0.118413	-0.116363	-0.0963024	548	7
M20	ACR.TCD	DHW1_sd	-24.3895	-4.11852	0.214013	-0.132052	0.0256782	2.71015e-07	-0.00105306	0.000204773	0.49037	0.478237	0.396966	-0.119065	-0.116119	-0.0963856	548	7
M21	ACR.TCD	DHW1_mx	-24.8475	-4.12018	0.214335	-0.130195	0.0251233	2.19219e-07	-0.000422248	8.14801e-05	0.491443	0.477858	0.397169	-0.119277	-0.11598	-0.0963962	548	7
M22	ACR.TCD	DHW10_me	-14.435	-3.99488	0.224649	-0.305801	0.076585	6.52527e-05	-0.00600379	0.00150359	0.505276	0.509471	0.392667	-0.126481	-0.127531	-0.0982926	548	7
M23	ACR.TCD	DHW10_sd	-29.3138	-3.9354	0.228126	-0.312747	0.0559407	2.26188e-08	-0.00353962	0.000633129	0.51622	0.506789	0.400969	-0.131174	-0.128777	-0.101888	548	7
M24	ACR.TCD	DHW10_mx	-35.078	-3.9671	0.22481	-0.289414	0.0470795	7.87911e-10	-0.000657652	0.000106982	0.511282	0.501476	0.402211	-0.12888	-0.126409	-0.101387	548	7
M25	ACR.TCD	DHW20_me	-10.0334	-3.89453	0.240231	-0.299057	0.0880604	0.000683678	-0.0101917	0.00300104	0.525562	0.503886	0.389208	-0.134949	-0.129383	-0.0999371	548	7
M26	ACR.TCD	DHW20_sd	-16.2546	-3.86198	0.238427	-0.273238	0.064724	2.42591e-05	-0.00449841	0.00106557	0.529489	0.485981	0.394962	-0.137103	-0.125837	-0.102269	548	7
M27	ACR.TCD	DHW20_mx	-11.6966	-3.98513	0.222367	-0.183887	0.04966	0.000213138	-0.00048799	0.000131786	0.500523	0.476597	0.393161	-0.125598	-0.119594	-0.0986571	548	7
M1	POCI	DHW_me	0.295772	-5.15991	0.31485	0.102242	0.077789	0.188729	0.0017396	0.00132354	0.818703	0.366894	0.426124	-0.158666	-0.0711047	-0.0825836	631	8
M2	POCI	DHW_sd	1.93718	-5.03025	0.32465	-0.0138303	0.0552286	0.802263	-8.17559e-05	0.000326491	0.856829	0.372442	0.427057	-0.170335	-0.0740404	-0.0848978	631	8
M3	POCI	DHW_mx	1.97885	-5.04185	0.31847	-0.00545303	0.037507	0.884405	-4.05988e-06	2.79285e-05	0.853389	0.372486	0.426967	-0.169261	-0.0738788	-0.0846846	631	8
M4	POCI	CHL_me	-0.373935	-5.03393	0.344462	0.142822	0.0922401	0.121532	0.0384076	0.0248055	0.67767	0.359695	0.431841	-0.13462	-0.0714541	-0.085786	354	7
M5	POCI	CHL_sd	1.45835	-4.85144	0.332859	0.0698006	0.093928	0.457404	0.0346331	0.0466041	0.716962	0.357426	0.437182	-0.147783	-0.0736743	-0.090114	354	7
M6	POCI	CHL_mx	1.40832	-4.83333	0.324757	0.0467157	0.059897	0.43543	0.00281526	0.00360981	0.722562	0.356786	0.437292	-0.149496	-0.0738178	-0.0904744	354	7
M7	POCI	SCV_me	1.93157	-5.0422	0.342074	0.0236107	0.0900803	0.793238	0.000953793	0.00363894	0.843216	0.374205	0.399902	-0.167232	-0.0742147	-0.0793109	534	8
M8	POCI	SCV_sd	1.96431	-4.99337	0.334858	-0.0108776	0.0576895	0.850443	-0.00094754	0.00502475	0.84951	0.378473	0.399243	-0.170128	-0.0757952	-0.0799548	534	8
M9	POCI	SCV_mx	1.99852	-5.01491	0.340507	0.00248981	0.0647217	0.969313	4.65221e-05	0.00120914	0.846333	0.376432	0.399649	-0.168763	-0.0750626	-0.0796923	534	8
M10	POCI	SPM_me	-11.8532	-4.99054	0.325972	0.254495	0.0674932	0.000162805	0.00218177	0.000578611	0.706506	0.316402	0.428281	-0.141569	-0.0634003	-0.0858185	355	6
M11	POCI	SPM_sd	-22.7925	-5.00856	0.324219	0.310345	0.0609051	3.47741e-07	0.0053255	0.00104513	0.712006	0.288196	0.424889	-0.142158	-0.0575407	-0.0848324	355	6
M12	POCI	SPM_mx	-30.1751	-5.08488	0.316475	0.348746	0.0594148	4.36612e-09	0.000686966	0.000117037	0.689868	0.295739	0.394767	-0.135671	-0.0581605	-0.0776355	355	6
M13	POCI	SSS_me	1.48485	-15.4277	12.7097	0.267523	0.325764	0.411524	0.00135938	0.00165514	0.689739	0.390895	0.40059	-0.0447077	-0.0253371	-0.0259656	542	8
M14	POCI	SSS_sd	1.50181	-5.29197	0.528749	0.129894	0.182132	0.475733	0.00369014	0.00517434	0.8689	0.360805	0.401067	-0.164192	-0.0681796	-0.0757878	542	8
M15	POCI	SSS_mx	1.95738	-7.82491	13.5956	0.0607065	0.291701	0.835141	0.000389559	0.00187222	0.798349	0.37771	0.400437	-0.102027	-0.0482703	-0.0511747	542	8
M16	POCI	SST_me	-0.829967	-11.9272	4.10666	0.32414	0.192674	0.0925058	0.000437518	0.000260043	1.02646	0.344145	0.425596	-0.0860602	-0.0288537	-0.0356828	631	8
M17	POCI	SST_sd	0.701924	-4.48571	0.626023	-0.301696	0.271189	0.265926	-0.00105076	0.000944515	1.01166	0.359089	0.426033	-0.22553	-0.0800519	-0.0949756	631	8
M18	POCI	SST_mx	1.99888	-5.15877	3.30812	0.00259482	0.0773421	0.973236	1.08496e-05	0.00032352	0.851992	0.372689	0.426919	-0.165154	-0.0722438	-0.082756	631	8
M19	POCI	DHW1_me	1.894	-5.05219	0.314441	0.0064082	0.0196738	0.744634	1.95785e-05	6.01068e-05	0.850245	0.3718	0.426746	-0.168292	-0.0735919	-0.0844675	631	8
M20	POCI	DHW1_sd	1.93826	-5.05149	0.314607	0.00489191	0.0196802	0.803693	1.07206e-05	4.31288e-05	0.850596	0.372093	0.426786	-0.168385	-0.07366	-0.0844872	631	8
M21	POCI	DHW1_mx	1.87707	-5.05271	0.314407	0.00677331	0.0193071	0.725724	6.14902e-06	1.75282e-05	0.850083	0.37179	0.426736	-0.168243	-0.0735823	-0.0844568	631	8
M22	POCI	DHW10_me	-0.358736	-5.09696	0.310369	0.0869258	0.056172	0.121744	0.000622166	0.000402044	0.83567	0.359183	0.425488	-0.163955	-0.0704701	-0.0834788	631	8
M23	POCI	DHW10_sd	1.83244	-5.03435	0.31798	-0.0170442	0.0416733	0.682543	-5.81199e-05	0.000142103	0.855466	0.375126	0.427432	-0.169926	-0.0745135	-0.0849031	631	8
M24	POCI	DHW10_mx	1.64821	-5.03077	0.317767	-0.021172	0.0357165	0.553329	-1.41251e-05	2.38281e-05	0.856149	0.375227	0.427644	-0.170183	-0.0745865	-0.0850057	631	8
M25	POCI	DHW20_me	-0.300946	-5.13163	0.309466	0.0988892	0.0645498	0.125527	0.00127998	0.000835486	0.823274	0.363679	0.425426	-0.160431	-0.07087	-0.0829029	631	8
M26	POCI	DHW20_sd	1.99941	-5.04962	0.31914	0.0011315	0.0465402	0.980603	5.64705e-06	0.000232362	0.851408	0.372793	0.426891	-0.168608	-0.073826	-0.0845392	631	8
M27	POCI	DHW20_mx	1.93572	-5.05852	0.316383	0.00928543	0.0366048	0.799753	6.88162e-06	2.71281e-05	0.849022	0.372782	0.426776	-0.16784	-0.0736938	-0.0843676	631	8
M1	FAV.MUS	DHW_me	-2.86823	-5.82291	0.44247	-0.130127	0.059729	0.0293597	-0.00190286	0.000873419	1.42306	0.237732	0.218179	-0.244391	-0.040827	-0.0374691	727	11
M2	FAV.MUS	DHW_sd	-10.3605	-5.71809	0.436332	-0.181589	0.0515941	0.000432249	-0.000954308	0.00027115	1.40266	0.225775	0.226634	-0.245302	-0.0394844	-0.0396345	727	11
M3	FAV.MUS	DHW_mx	-15.0825	-5.80396	0.437273	-0.15928	0.0383294	3.24493e-05	-0.000108646	2.61445e-05	1.42258	0.214972	0.231945	-0.245105	-0.0370389	-0.0399633	727	11
M4	FAV.MUS	CHL_me	0.920066	-6.19793	0.493262	0.0524788	0.0493059	0.287169	0.00117386	0.00110288	1.49678	0.149592	0.211239	-0.241497	-0.0241358	-0.0340822	436	10
M5	FAV.MUS	CHL_sd	1.94577	-6.10199	0.485826	0.0121515	0.0519692	0.815125	0.000454428	0.00194376	1.49274	0.163815	0.208966	-0.244632	-0.0268461	-0.0342455	436	10
M6	FAV.MUS	CHL_mx	1.98868	-6.09283	0.48572	0.00512776	0.0480872	0.915079	2.21054e-05	0.000207313	1.49203	0.165354	0.208595	-0.244884	-0.0271391	-0.0342361	436	10
M7	FAV.MUS	SCV_me	1.97387	-6.04502	0.415962	0.00681131	0.0420169	0.87122	0.000396438	0.00244591	1.33749	0.213238	0.197654	-0.221254	-0.0352751	-0.032697	625	11
M8	FAV.MUS	SCV_sd	1.92346	-6.01751	0.416263	-0.0111191	0.0402975	0.782605	-0.00137831	0.00499613	1.33776	0.213996	0.196721	-0.222312	-0.0355622	-0.0326915	625	11
M9	FAV.MUS	SCV_mx	1.90182	-6.01188	0.417703	-0.0130377	0.0417011	0.754549	-0.000335347	0.00107261	1.33683	0.213526	0.196986	-0.222365	-0.0355173	-0.0327661	625	11
M10	FAV.MUS	SPM_me	1.49544	-6.25455	0.469971	0.0419003	0.0578173	0.468635	0.00011177	0.000154225	1.36407	0.130255	0.254273	-0.218092	-0.0208257	-0.0406541	375	9
M11	FAV.MUS	SPM_sd	1.86769	-6.22465	0.464703	0.0202687	0.0552455	0.713705	9.70317e-05	0.00026447	1.35461	0.141013	0.252281	-0.21762	-0.0226539	-0.0405294	375	9
M12	FAV.MUS	SPM_mx	1.89925	-6.2254	0.465785	0.01611	0.0504453	0.749457	1.08405e-05	3.39445e-05	1.35493	0.142383	0.251838	-0.217646	-0.0228713	-0.0404534	375	9
M13	FAV.MUS	SSS_me	-2.85734	6.46384	5.48832	-0.314615	0.137962	0.0225811	-0.00118444	0.000519403	1.08051	0.209424	0.200288	0.167162	0.0323993	0.0309859	636	11
M14	FAV.MUS	SSS_sd	0.601603	-6.23759	0.441013	0.0947293	0.0795823	0.233916	0.00327583	0.00275198	1.31993	0.203095	0.199577	-0.211608	-0.0325598	-0.0319958	636	11
M15	FAV.MUS	SSS_mx	-0.097914	6.02825	8.10466	-0.254518	0.170886	0.136381	-0.00129299	0.000868151	1.11282	0.218535	0.201256	0.184601	0.0362518	0.0333855	636	11
M16	FAV.MUS	SST_me	-0.355348	-9.83975	2.52801	0.183453	0.119107	0.123504	0.00035014	0.000227331	1.38034	0.22338	0.198401	-0.140282	-0.0227018	-0.0201632	727	11
M17	FAV.MUS	SST_sd	-2.70574	-5.28878	0.535735	-0.296416	0.136206	0.029538	-0.00107082	0.000492053	1.39233	0.222238	0.196015	-0.263261	-0.0420206	-0.0370624	727	11
M18	FAV.MUS	SST_mx	-9.83795	5.23494	3.36872	-0.264362	0.0784678	0.000754279	-0.00166578	0.000494448	1.53664	0.235514	0.229105	0.293536	0.0449889	0.0437645	727	11
M19	FAV.MUS	DHW1_me	-12.8693	-5.98877	0.443789	-0.0827602	0.0211965	9.44483e-05	-0.000252255	6.46073e-05	1.45328	0.238659	0.23334	-0.242668	-0.039851	-0.0389628	727	11
M20	FAV.MUS	DHW1_sd	-12.6797	-5.99061	0.444684	-0.0823655	0.0212253	0.00010423	-0.000182312	4.69809e-05	1.45636	0.237443	0.232684	-0.243106	-0.0396359	-0.0388415	727	11
M21	FAV.MUS	DHW1_mx	-12.6752	-5.99309	0.445129	-0.080273	0.0206967	0.000105084	-7.28596e-05	1.87856e-05	1.45785	0.23753	0.23253	-0.243256	-0.039634	-0.0387997	727	11
M22	FAV.MUS	DHW10_me	-5.23752	-5.89602	0.432594	-0.135101	0.0506752	0.00767553	-0.000783367	0.000293834	1.40898	0.245555	0.224356	-0.238971	-0.0416476	-0.0380521	727	11
M23	FAV.MUS	DHW10_sd	-6.05456	-5.88496	0.43353	-0.118562	0.0418308	0.00459244	-0.000410959	0.000144993	1.41164	0.240073	0.222844	-0.239873	-0.0407943	-0.0378666	727	11
M24	FAV.MUS	DHW10_mx	-7.10109	-5.90565	0.435398	-0.111023	0.0366781	0.00247031	-7.70735e-05	2.54617e-05	1.42082	0.23765	0.223862	-0.240587	-0.040241	-0.0379064	727	11
M25	FAV.MUS	DHW20_me	-2.90323	-5.86582	0.436558	-0.11861	0.0541534	0.0285056	-0.00126958	0.000579652	1.41384	0.238527	0.219294	-0.24103	-0.0406639	-0.037385	727	11
M26	FAV.MUS	DHW20_sd	-8.84534	-5.79593	0.434298	-0.150474	0.0457557	0.00100671	-0.000694109	0.000211071	1.40549	0.232557	0.227422	-0.242495	-0.0401242	-0.0392382	727	11
M27	FAV.MUS	DHW20_mx	-13.9625	-5.83284	0.436204	-0.149229	0.0371078	5.78285e-05	-0.00010174	2.52991e-05	1.42073	0.221822	0.23514	-0.243574	-0.0380299	-0.040313	727	11

### Sheet: Supplementary Table 1B
Supplementary Table 1B. Coefficients of bi-variate association models. Each row display the coefficients describing the univariate association models between coral cover rates and environmental variables. MID = model id (referring to Table 1 from the Material and Methods section); CC= coral cover variable used in the model, EnvVar = the first environmental variable used in the model, describing r…
	CC	EnvVar	EnvVarInter	dAIC	B1_mean	B1_sd	pval(B1)	B2_mean	B2_sd	pval(B2)	Intercept_mean	Intercept_sd	RF_studyarea_sd	RF_regional_sd	RF_local_sd	RF_studyarea_CV	RF_regional_CV	RF_studyarea_local	N	N_study_area
M28	all	DHW1_mx	DHWM1_me	-0.15825	-0.0601079	0.0104653	9.27228e-09	0.0395845	0.0268006	0.139676	-1.91058	0.295512	0.989241	0.450626	0.417951	-0.517769	-0.235857	-0.218756	810	12
M29	all	DHW1_mx	DHWM1_sd	0.353169	-0.0592588	0.0110501	8.1974e-08	0.0153119	0.0118686	0.19701	-1.91402	0.295322	0.988391	0.451878	0.417623	-0.516394	-0.236088	-0.218191	810	12
M30	all	DHW1_mx	DHWM1_mx	0.136825	-0.0566221	0.00892502	2.236e-10	0.00172833	0.00125735	0.169262	-1.91237	0.295537	0.989089	0.45285	0.416946	-0.517205	-0.2368	-0.218025	810	12
M28	POR.BRA	DHW1_mx	DHWM1_me	-0.263035	-0.0592861	0.0346871	0.0874195	0.122055	0.0789064	0.121904	-4.88608	0.344734	0.878439	0.266273	0.255282	-0.179784	-0.0544962	-0.0522467	548	7
M29	POR.BRA	DHW1_mx	DHWM1_sd	0.799263	-0.0500771	0.0386076	0.194604	0.0418771	0.0375365	0.264578	-4.89659	0.348953	0.889699	0.274744	0.256103	-0.181698	-0.0561092	-0.0523023	548	7
M30	POR.BRA	DHW1_mx	DHWM1_mx	1.39962	-0.0257081	0.0239937	0.283967	0.00240943	0.00308042	0.434111	-4.90193	0.349674	0.891549	0.27782	0.254957	-0.181877	-0.0566757	-0.0520116	548	7
M28	POR.ENC	DHW1_mx	DHWM1_me	1.48933	-0.0413918	0.0402165	0.303375	-0.0684432	0.0971925	0.481307	-5.76964	0.360425	0.925228	0.210891	0.000190038	-0.160362	-0.0365519	-3.29377e-05	548	7
M29	POR.ENC	DHW1_mx	DHWM1_sd	1.99773	-0.0705903	0.0418568	0.0917048	0.00200048	0.0419084	0.961928	-5.75854	0.361074	0.927825	0.203667	0.00020934	-0.161122	-0.0353679	-3.6353e-05	548	7
M30	POR.ENC	DHW1_mx	DHWM1_mx	1.94191	-0.0737974	0.0244068	0.00249751	0.000769261	0.00317773	0.808719	-5.75759	0.361444	0.929124	0.203016	0.000188529	-0.161374	-0.0352606	-3.27444e-05	548	7
M28	POR.MASS	DHW1_mx	DHWM1_me	0.829284	-0.0293909	0.0125818	0.0194923	0.0416781	0.0380718	0.273637	-3.68852	0.257865	0.691201	0.382457	0.38467	-0.187393	-0.103688	-0.104288	631	8
M29	POR.MASS	DHW1_mx	DHWM1_sd	-1.63856	-0.0394881	0.0132618	0.00290521	0.0321633	0.0164951	0.0511918	-3.69049	0.263108	0.705972	0.389156	0.389895	-0.191295	-0.105448	-0.105649	631	8
M30	POR.MASS	DHW1_mx	DHWM1_mx	-0.31323	-0.0326141	0.0120343	0.00672632	0.00301847	0.00194064	0.11985	-3.68988	0.259031	0.694209	0.386247	0.387751	-0.188138	-0.104677	-0.105085	631	8
M28	ACR.BRA	DHW1_mx	DHWM1_me	-4.34165	-0.155417	0.0363023	1.85891e-05	0.222367	0.0856502	0.00942562	-4.38716	0.0899436	4.78725e-05	0.447757	0.458417	-1.0912e-05	-0.102061	-0.104491	548	7
M29	ACR.BRA	DHW1_mx	DHWM1_sd	0.283944	-0.123816	0.0434945	0.00441753	0.0585433	0.0437099	0.180453	-4.3932	0.0898902	4.68664e-05	0.445502	0.45178	-1.06679e-05	-0.101407	-0.102836	548	7
M30	ACR.BRA	DHW1_mx	DHWM1_mx	1.88626	-0.0766617	0.026364	0.00363962	0.00121311	0.00357952	0.734683	-4.39747	0.0895278	4.37987e-05	0.442137	0.448124	-9.95997e-06	-0.100544	-0.101905	548	7
M28	ACR.TCD	DHW1_mx	DHWM1_me	-17.0845	-0.142025	0.024219	4.51339e-09	0.24406	0.054115	6.48186e-06	-4.09108	0.218346	0.505448	0.465711	0.406691	-0.123549	-0.113836	-0.0994092	548	7
M29	ACR.TCD	DHW1_mx	DHWM1_sd	-3.06093	-0.0981385	0.0270676	0.000288199	0.0588604	0.0256526	0.0217609	-4.10536	0.214844	0.493099	0.475473	0.39765	-0.120111	-0.115818	-0.0968612	548	7
M30	ACR.TCD	DHW1_mx	DHWM1_mx	1.70901	-0.0472428	0.0164162	0.00400442	0.00113976	0.00210518	0.588228	-4.11769	0.214421	0.491432	0.47854	0.396621	-0.119347	-0.116215	-0.0963212	548	7
M28	POCI	DHW1_mx	DHWM1_me	-35.4414	-0.0912585	0.0158197	7.9908e-09	0.22766	0.0355023	1.43109e-10	-4.98422	0.320862	0.870147	0.354135	0.43831	-0.17458	-0.0710512	-0.0879395	631	8
M29	POCI	DHW1_mx	DHWM1_sd	-20.4928	-0.072557	0.016577	1.20334e-05	0.0765592	0.0156363	9.7692e-07	-4.99753	0.31549	0.853322	0.36399	0.430343	-0.170749	-0.072834	-0.086111	631	8
M30	POCI	DHW1_mx	DHWM1_mx	-8.32261	-0.0293874	0.011556	0.0109888	0.0045684	0.0014049	0.0011469	-5.0279	0.314179	0.849018	0.371622	0.427501	-0.168861	-0.073912	-0.0850258	631	8
M28	FAV.MUS	DHW1_mx	DHWM1_me	0.554032	-5.17294e-05	0.0211656	0.99805	-0.0576493	0.0483183	0.232824	-5.99626	0.443074	1.45073	0.242333	0.237913	-0.24194	-0.040414	-0.0396768	727	11
M29	FAV.MUS	DHW1_mx	DHWM1_sd	1.97056	-0.0209481	0.0205722	0.308547	-0.00339509	0.0198068	0.863901	-5.99214	0.444565	1.45586	0.237834	0.233003	-0.242961	-0.0396909	-0.0388847	727	11
M30	FAV.MUS	DHW1_mx	DHWM1_mx	1.91153	-0.0275715	0.0126495	0.0292829	0.00047227	0.00158624	0.76591	-5.9939	0.445675	1.45972	0.237354	0.232039	-0.243534	-0.0395993	-0.0387126	727	11
